# Emergence of antibiotic-specific *Mycobacterium tuberculosis* phenotypes during prolonged treatment of mice

**DOI:** 10.1101/2024.08.20.607990

**Authors:** Elizabeth A Wynn, Christian Dide-Agossou, Reem Al Mubarak, Karen Rossmassler, Victoria Ektnitphong, Allison A Bauman, Lisa M Massoudi, Martin I Voskuil, Gregory T Robertson, Camille M Moore, Nicholas D Walter

**Author notes:** Nicholas D Walter and Camille M Moore contributed equally to this work. Corresponding author: Nicholas D Walter.

## Abstract

A major challenge in tuberculosis (TB) therapeutics is that antibiotic exposure leads to changes in the physiologic state of *M. tuberculosis* (*Mtb*) which may enable the pathogen to withstand treatment. While antibiotic-treated *Mtb* have been evaluated in short-term *in vitro* experiments, it is unclear if and how long-term *in vivo* treatment with diverse antibiotics with varying treatment-shortening activity (sterilizing activity) affect *Mtb* physiologic states differently. Here, we used SEARCH-TB, a pathogen-targeted RNA-sequencing platform, to characterize the *Mtb* transcriptome in the BALB/c high-dose aerosol infection mouse model following 4-week treatment with three sterilizing and three non-sterilizing antibiotics. Certain transcriptional changes were concordant among most antibiotics, including decreased expression of genes associated with protein synthesis and metabolism, and the induction of certain genes associated with stress responses. However, the magnitude of this concordant response differed between antibiotics. Sterilizing antibiotics rifampin, pyrazinamide, and bedaquiline generated a more quiescent *Mtb* state than did non-sterilizing antibiotics isoniazid, ethambutol, and streptomycin, as indicated by decreased expression of genes associated with translation, transcription, secretion of immunogenic proteins, metabolism, and cell wall synthesis. Additionally, we identified distinguishing transcriptional effects specific to each antibiotic, indicating that different mechanisms of action induce distinct patterns of cellular injury. In addition to elucidating *Mtb* physiologic changes associated with antibiotic stress, this study demonstrates the value of SEARCH-TB as a highly granular pharmacodynamic assay that reveals antibiotic effects that are not apparent based on culture alone.
