## Supplemental File 1 for "Emergence of antibiotic-specific *Mycobacterium tuberculosis* phenotypes during prolonged treatment of mice"

### Sheet: Cluster 1 enrichment
Functional enrichment for genes in Cluster 1 (see Fig. 1 in main text). Set size indicates the number of genes in each established functional category (see Supplemental Information Table 2). Overlap indicates the number genes in each functional category that are included in this cluster. Adjusted p-value is the FDR adjusted p-value from a hypergeometric test evaluating whether each functional cat…
Functional Category	Set size	Overlap	Adjusted p-value
Carbohydrates organic acids and alcohols	19	14	1.9e-05
ABC transporters - Type I Sugar Import	12	10	9.4e-05
Toxins	73	28	0.0011
Toxin-Antitoxin	143	45	0.0013
Esterases and lipases	24	11	0.037
binding proteins	116	32	0.12
Virulence	36	13	0.13
Efflux proteins	19	8	0.19
LAM	14	6	0.37
Esterases (Lip family)	20	7	0.65
Cell envelope	339	71	0.85
Other membrane proteins	197	43	0.86
mmpL	14	5	0.86
Antitoxins	70	17	0.91
Cytochrome P450 enzymes	19	6	0.91
2'-deoxyribonucleotide metabolism	11	4	0.93
Lipoproteins(lppA-lpr0)	63	15	0.95
Efflux Pumps and Transports	25	7	0.95
Thioredoxin glutaredoxin and mycothiol	8	3	0.95
Polysaccharides (cytoplasmic)	8	3	0.95
PPE family	54	13	0.95
Repressors activators	135	28	1
Phage-related functions	28	7	1
Trehalose	10	3	1
Degradation of macromolecules	81	17	1
PE and PPE families	103	21	1
DNA replication repair recombination and restriction modification	62	13	1
Adaptations and atypical conditions	11	3	1
Carbon compounds	21	5	1
Detoxification	21	5	1
Amino acids and amines	17	4	1
Conserved membrane proteins	17	4	1
PE PGRS subfamily	17	4	1
IS elements Repeated sequences and Phage	60	12	1
Molybdopterin	18	4	1
Esterases (non-Lip family)	13	3	1
anaerobic	13	3	1
Cations	29	6	1
Riboflavin	8	2	1
Aromatic hydrocarbons	8	2	1
Miscellaneous oxidoreductases and oxygenases	156	28	1
Acyltransferases Mycoloyltransferases and phospholipid synthesis	21	4	1
Transcription Factors	187	33	1
Purines pyrimidines nucleosides and nucleotides	52	9	1
Broad regulatory functions	178	31	1
Histidine	11	2	1
Folic acid	11	2	1
Miscellaneous transferases	58	10	1
Surface polysaccharides lipopolysaccharides proteins and antigens	35	6	1
Arabinogalactan (AG)	18	3	1
Purine ribonucleotide biosynthesis	18	3	1
Miscellaneous phosphatases lyases and hydrolases	14	2	1
Heme and porphyrin	8	1	1
Biosynthesis of cofactors prosthetic groups and carriers	110	17	1
Polysaccharides lipopolysaccharides and phospholipids	8	1	1
Cobalamin	16	2	1
DNA replication and repair	25	3	1
Polyketide and non-ribosomal peptide synthesis	39	5	1
PE subfamily	32	4	1
Pentose phosphate pathway	10	1	1
Serine family	10	1	1
Salvage of nucleosides and nucleotides	10	1	1
Cell wall synthesis	40	5	1
Enduring Hypoxic Response	149	22	1
Cell division	19	2	1
ESX5	11	1	1
Aromatic amino acid family	11	1	1
Murein sacculus and peptidoglycan	27	3	1
NADH dehydrogenase type I	12	1	1
Sugar nucleotides	12	1	1
Branched amino acid family	12	1	1
Electron transport	13	1	1
Triacylglycerol Synthases	14	1	1
Serine-Threonine protein kinases and phosphoprotein phosphatases	14	1	1
Proteins peptides and glycopeptides	32	3	1
Amino acids	14	1	1
Chaperones Heat shock	14	1	1
Cholesterol side chain degradation	33	3	1
Oxidative Stress	48	5	1
Degradation	151	20	1
Anions	33	3	1
Glutamate family	16	1	1
Beta Oxidation	18	1	1
aerobic	28	2	1
DosR	48	4	1
KstR1 regulon	70	7	1
Aspartate family	21	1	1
Two component systems	29	2	1
RNA synthesis RNA modification and DNA transcription	31	2	1
Drug targets	36	2	1
Peptidoglycan (PG)	32	2	1
Fatty acids	110	11	1
Energy Metabolism	266	35	1
Synthesis of fatty and mycolic acids	23	1	1
Lipid Biosynthesis	58	5	1
Aminoacyl tRNA synthases and their modification	25	1	1
ABC transporters Type I phosphate	8	0	1
Cholesterol A and B ring degradation	10	0	1
ESX1	18	0	1
ESX2	12	0	1
ESX3	9	0	1
Fatty Acid Synthases II	8	0	1
KstR2 regulon	14	0	1
Mycobactin Biogenesis	10	0	1
Mycolic acid modification	12	0	1
PDIM	20	0	1
Primary ribosomal proteins	50	0	1
Sigma Factors	12	0	1
Stringent Response - Induced	58	2	1
Stringent Response - Repressed	66	1	1
Universal stress proteins	9	0	1
Zur regulon	17	0	1
Glycolysis	11	0	1
TCA cycle	19	0	1
ATP-proton motive force	8	0	1
General	12	0	1
Sulphur metabolism	13	0	1
Central intermediary metabolism	40	1	1
Amino acid biosynthesis	82	7	1
Menaquinone PQQ ubiquinone and other terpenoids	14	0	1
Modification of fatty and mycolic acids	14	0	1
Ribosomal protein synthesis and modification	54	0	1
Protein translation and modification	15	0	1
Synthesis and modification of macromolecules	202	19	1
Protein and peptide secretion	14	0	1
Antibiotic production and resistance	12	0	1

### Sheet: Cluster 2 enrichment
Functional enrichment for genes in Cluster 2 (see Fig. 1 in main text). Set size indicates the number of genes in each established functional category (see Supplemental Information Table 2). Overlap indicates the number genes in each functional category that are included in this cluster. Adjusted p-value is the FDR adjusted p-value from a hypergeometric test evaluating whether each functional cat…
Functional Category	Set size	Overlap	Adjusted p-value
Cell envelope	339	47	0.3
Purines pyrimidines nucleosides and nucleotides	52	11	0.31
Murein sacculus and peptidoglycan	27	7	0.31
Salvage of nucleosides and nucleotides	10	4	0.31
ESX2	12	4	0.48
Other membrane proteins	197	27	0.48
Cations	29	6	0.83
RNA synthesis RNA modification and DNA transcription	31	6	0.88
Peptidoglycan (PG)	32	6	0.88
Arabinogalactan (AG)	18	4	0.88
Purine ribonucleotide biosynthesis	18	4	0.88
Miscellaneous transferases	58	9	0.88
Sugar nucleotides	12	3	0.89
binding proteins	116	15	0.89
mmpL	14	3	0.89
Toxins	73	10	0.89
Menaquinone PQQ ubiquinone and other terpenoids	14	3	0.89
Modification of fatty and mycolic acids	14	3	0.89
Amino acids	14	3	0.89
Cell wall synthesis	40	6	1
IS elements Repeated sequences and Phage	60	8	1
Conserved membrane proteins	17	3	1
Molybdopterin	18	3	1
PPE family	54	7	1
Virulence	36	5	1
Cell division	19	3	1
Adaptations and atypical conditions	11	2	1
Two component systems	29	4	1
Lipid Biosynthesis	58	7	1
Mycolic acid modification	12	2	1
Sigma Factors	12	2	1
Carbon compounds	21	3	1
General	12	2	1
Central intermediary metabolism	40	5	1
KstR1 regulon	70	8	1
Synthesis of fatty and mycolic acids	23	3	1
PE and PPE families	103	11	1
LAM	14	2	1
Esterases and lipases	24	3	1
Surface polysaccharides lipopolysaccharides proteins and antigens	35	4	1
Drug targets	36	4	1
Biosynthesis of cofactors prosthetic groups and carriers	110	11	1
PE PGRS subfamily	17	2	1
DNA replication repair recombination and restriction modification	62	6	1
ABC transporters Type I phosphate	8	1	1
Fatty Acid Synthases II	8	1	1
Thioredoxin glutaredoxin and mycothiol	8	1	1
Heme and porphyrin	8	1	1
Polysaccharides (cytoplasmic)	8	1	1
Lipoproteins(lppA-lpr0)	63	6	1
Efflux proteins	19	2	1
Cytochrome P450 enzymes	19	2	1
Esterases (Lip family)	20	2	1
Toxin-Antitoxin	143	13	1
Cholesterol side chain degradation	33	3	1
Anions	33	3	1
Synthesis and modification of macromolecules	202	18	1
Mycobactin Biogenesis	10	1	1
Trehalose	10	1	1
2'-deoxyribonucleotide metabolism	11	1	1
Folic acid	11	1	1
ABC transporters - Type I Sugar Import	12	1	1
DNA replication and repair	25	2	1
Aminoacyl tRNA synthases and their modification	25	2	1
Esterases (non-Lip family)	13	1	1
anaerobic	13	1	1
Electron transport	13	1	1
Triacylglycerol Synthases	14	1	1
Protein and peptide secretion	14	1	1
aerobic	28	2	1
Stringent Response - Induced	58	4	1
Zur regulon	17	1	1
Amino acids and amines	17	1	1
PE subfamily	32	2	1
Degradation	151	11	1
Carbohydrates organic acids and alcohols	19	1	1
Broad regulatory functions	178	13	1
Aspartate family	21	1	1
Acyltransferases Mycoloyltransferases and phospholipid synthesis	21	1	1
Detoxification	21	1	1
Degradation of macromolecules	81	5	1
Polyketide and non-ribosomal peptide synthesis	39	2	1
Repressors activators	135	9	1
Transcription Factors	187	13	1
Fatty acids	110	7	1
Efflux Pumps and Transports	25	1	1
Miscellaneous oxidoreductases and oxygenases	156	10	1
Antitoxins	70	3	1
Proteins peptides and glycopeptides	32	1	1
Ribosomal protein synthesis and modification	54	2	1
Oxidative Stress	48	1	1
Primary ribosomal proteins	50	1	1
Stringent Response - Repressed	66	2	1
Beta Oxidation	18	0	1
Cholesterol A and B ring degradation	10	0	1
DosR	48	0	1
Enduring Hypoxic Response	149	1	1
ESX1	18	0	1
ESX3	9	0	1
ESX5	11	0	1
KstR2 regulon	14	0	1
NADH dehydrogenase type I	12	0	1
PDIM	20	0	1
Universal stress proteins	9	0	1
Glycolysis	11	0	1
TCA cycle	19	0	1
Pentose phosphate pathway	10	0	1
ATP-proton motive force	8	0	1
Energy Metabolism	266	14	1
Sulphur metabolism	13	0	1
Glutamate family	16	0	1
Serine family	10	0	1
Aromatic amino acid family	11	0	1
Histidine	11	0	1
Branched amino acid family	12	0	1
Amino acid biosynthesis	82	1	1
Cobalamin	16	0	1
Riboflavin	8	0	1
Serine-Threonine protein kinases and phosphoprotein phosphatases	14	0	1
Protein translation and modification	15	0	1
Polysaccharides lipopolysaccharides and phospholipids	8	0	1
Aromatic hydrocarbons	8	0	1
Chaperones Heat shock	14	0	1
Phage-related functions	28	0	1
Antibiotic production and resistance	12	0	1
Miscellaneous phosphatases lyases and hydrolases	14	0	1

### Sheet: Cluster 3 enrichment
Functional enrichment for genes in Cluster 3 (see Fig. 1 in main text). Set size indicates the number of genes in each established functional category (see Supplemental Information Table 2). Overlap indicates the number genes in each functional category that are included in this cluster. Adjusted p-value is the FDR adjusted p-value from a hypergeometric test evaluating whether each functional cat…
Functional Category	Set size	Overlap	Adjusted p-value
DNA replication and repair	25	7	0.3
Menaquinone PQQ ubiquinone and other terpenoids	14	5	0.3
Cell wall synthesis	40	8	0.46
PDIM	20	5	0.46
Biosynthesis of cofactors prosthetic groups and carriers	110	16	0.46
Polysaccharides lipopolysaccharides and phospholipids	8	3	0.46
Miscellaneous phosphatases lyases and hydrolases	14	4	0.46
Aspartate family	21	5	0.46
Degradation of macromolecules	81	12	0.5
Serine family	10	3	0.5
Salvage of nucleosides and nucleotides	10	3	0.5
Peptidoglycan (PG)	32	6	0.5
Proteins peptides and glycopeptides	32	6	0.5
TCA cycle	19	4	0.57
NADH dehydrogenase type I	12	3	0.57
General	12	3	0.57
Virulence	36	6	0.57
aerobic	28	5	0.57
Esterases (non-Lip family)	13	3	0.57
Degradation	151	18	0.57
Electron transport	13	3	0.57
Carbon compounds	21	4	0.57
KstR2 regulon	14	3	0.57
Stringent Response - Repressed	66	9	0.57
Amino acids	14	3	0.57
Stringent Response - Induced	58	8	0.58
Central intermediary metabolism	40	6	0.58
Fatty Acid Synthases II	8	2	0.64
Riboflavin	8	2	0.64
Efflux Pumps and Transports	25	4	0.64
Amino acid biosynthesis	82	10	0.64
DNA replication repair recombination and restriction modification	62	8	0.64
Amino acids and amines	17	3	0.65
PE PGRS subfamily	17	3	0.65
Arabinogalactan (AG)	18	3	0.69
ESX1	18	3	0.69
Pentose phosphate pathway	10	2	0.72
Efflux proteins	19	3	0.73
Folic acid	11	2	0.77
Cell envelope	339	33	0.77
Energy Metabolism	266	26	0.81
Sigma Factors	12	2	0.81
Antibiotic production and resistance	12	2	0.81
PPE family	54	6	0.91
Other membrane proteins	197	19	0.92
mmpL	14	2	0.92
Protein and peptide secretion	14	2	0.92
Surface polysaccharides lipopolysaccharides proteins and antigens	35	4	0.93
Aminoacyl tRNA synthases and their modification	25	3	0.94
Cobalamin	16	2	1
binding proteins	116	11	1
Conserved membrane proteins	17	2	1
Two component systems	29	3	1
Lipoproteins(lppA-lpr0)	63	6	1
Fatty acids	110	10	1
Heme and porphyrin	8	1	1
RNA synthesis RNA modification and DNA transcription	31	3	1
PE and PPE families	103	9	1
Universal stress proteins	9	1	1
Cholesterol A and B ring degradation	10	1	1
Drug targets	36	3	1
Esterases and lipases	24	2	1
ESX5	11	1	1
Glycolysis	11	1	1
Aromatic amino acid family	11	1	1
ESX2	12	1	1
Mycolic acid modification	12	1	1
Sugar nucleotides	12	1	1
Purines pyrimidines nucleosides and nucleotides	52	4	1
Polyketide and non-ribosomal peptide synthesis	39	3	1
Synthesis and modification of macromolecules	202	16	1
anaerobic	13	1	1
Sulphur metabolism	13	1	1
Murein sacculus and peptidoglycan	27	2	1
LAM	14	1	1
Triacylglycerol Synthases	14	1	1
Modification of fatty and mycolic acids	14	1	1
Serine-Threonine protein kinases and phosphoprotein phosphatases	14	1	1
KstR1 regulon	70	5	1
Cations	29	2	1
Glutamate family	16	1	1
IS elements Repeated sequences and Phage	60	4	1
Cholesterol side chain degradation	33	2	1
Anions	33	2	1
Purine ribonucleotide biosynthesis	18	1	1
Cell division	19	1	1
Esterases (Lip family)	20	1	1
Acyltransferases Mycoloyltransferases and phospholipid synthesis	21	1	1
Antitoxins	70	4	1
Synthesis of fatty and mycolic acids	23	1	1
Lipid Biosynthesis	58	3	1
Miscellaneous oxidoreductases and oxygenases	156	9	1
Primary ribosomal proteins	50	2	1
Ribosomal protein synthesis and modification	54	2	1
Miscellaneous transferases	58	2	1
DosR	48	1	1
Oxidative Stress	48	1	1
Transcription Factors	187	9	1
Broad regulatory functions	178	8	1
ABC transporters - Type I Sugar Import	12	0	1
ABC transporters Type I phosphate	8	0	1
Beta Oxidation	18	0	1
Enduring Hypoxic Response	149	5	1
ESX3	9	0	1
Mycobactin Biogenesis	10	0	1
Toxin-Antitoxin	143	4	1
Toxins	73	0	1
Trehalose	10	0	1
Zur regulon	17	0	1
ATP-proton motive force	8	0	1
Histidine	11	0	1
Branched amino acid family	12	0	1
2'-deoxyribonucleotide metabolism	11	0	1
Thioredoxin glutaredoxin and mycothiol	8	0	1
Molybdopterin	18	0	1
Repressors activators	135	4	1
Protein translation and modification	15	0	1
Polysaccharides (cytoplasmic)	8	0	1
Aromatic hydrocarbons	8	0	1
Carbohydrates organic acids and alcohols	19	0	1
Chaperones Heat shock	14	0	1
Adaptations and atypical conditions	11	0	1
Detoxification	21	0	1
Phage-related functions	28	0	1
PE subfamily	32	0	1
Cytochrome P450 enzymes	19	0	1

### Sheet: Cluster 4 enrichment
Functional enrichment for genes in Cluster 4 (see Fig. 1 in main text). Set size indicates the number of genes in each established functional category (see Supplemental Information Table 2). Overlap indicates the number genes in each functional category that are included in this cluster. Adjusted p-value is the FDR adjusted p-value from a hypergeometric test evaluating whether each functional cat…
Functional Category	Set size	Overlap	Adjusted p-value
Primary ribosomal proteins	50	44	1e-22
Ribosomal protein synthesis and modification	54	45	1.7e-21
Stringent Response - Repressed	66	42	7.5e-13
DosR	48	32	1.3e-10
Synthesis and modification of macromolecules	202	74	8.5e-07
ESX1	18	14	5.8e-06
ESX3	9	9	1.1e-05
ATP-proton motive force	8	8	4.7e-05
Polyketide and non-ribosomal peptide synthesis	39	19	0.00096
Amino acid biosynthesis	82	32	0.00096
PDIM	20	12	0.0014
Zur regulon	17	10	0.0061
Fatty acids	110	37	0.0072
Mycobactin Biogenesis	10	7	0.0085
Cholesterol side chain degradation	33	15	0.0085
Beta Oxidation	18	10	0.0085
ESX5	11	7	0.017
Protein and peptide secretion	14	8	0.019
Universal stress proteins	9	6	0.023
Cell wall synthesis	40	16	0.023
Protein translation and modification	15	8	0.029
Cholesterol A and B ring degradation	10	6	0.041
TCA cycle	19	9	0.042
Glutamate family	16	8	0.042
Drug targets	36	14	0.042
Stringent Response - Induced	58	20	0.042
Degradation	151	43	0.049
Fatty Acid Synthases II	8	5	0.052
Glycolysis	11	6	0.057
Aspartate family	21	9	0.069
Lipid Biosynthesis	58	19	0.076
Energy Metabolism	266	67	0.12
Serine family	10	5	0.14
aerobic	28	10	0.17
Modification of fatty and mycolic acids	14	6	0.17
ABC transporters Type I phosphate	8	4	0.21
KstR1 regulon	70	20	0.22
Mycolic acid modification	12	5	0.25
Branched amino acid family	12	5	0.25
Synthesis of fatty and mycolic acids	23	8	0.25
Oxidative Stress	48	14	0.3
PE subfamily	32	10	0.3
anaerobic	13	5	0.31
Detoxification	21	7	0.34
Cell division	19	6	0.49
Peptidoglycan (PG)	32	9	0.53
Heme and porphyrin	8	3	0.57
ESX2	12	4	0.57
Anions	33	9	0.57
Electron transport	13	4	0.66
Sulphur metabolism	13	4	0.66
Central intermediary metabolism	40	10	0.7
RNA synthesis RNA modification and DNA transcription	31	8	0.7
Purine ribonucleotide biosynthesis	18	5	0.7
Histidine	11	3	0.9
Folic acid	11	3	0.9
Acyltransferases Mycoloyltransferases and phospholipid synthesis	21	5	0.96
Biosynthesis of cofactors prosthetic groups and carriers	110	23	1
Thioredoxin glutaredoxin and mycothiol	8	2	1
Polysaccharides lipopolysaccharides and phospholipids	8	2	1
Aromatic hydrocarbons	8	2	1
Arabinogalactan (AG)	18	4	1
Lipoproteins(lppA-lpr0)	63	13	1
Two component systems	29	6	1
KstR2 regulon	14	3	1
Triacylglycerol Synthases	14	3	1
Efflux Pumps and Transports	25	5	1
Surface polysaccharides lipopolysaccharides proteins and antigens	35	7	1
Purines pyrimidines nucleosides and nucleotides	52	10	1
PE and PPE families	103	20	1
Murein sacculus and peptidoglycan	27	5	1
Aromatic amino acid family	11	2	1
Adaptations and atypical conditions	11	2	1
Enduring Hypoxic Response	149	28	1
General	12	2	1
Sugar nucleotides	12	2	1
Efflux proteins	19	3	1
Miscellaneous transferases	58	10	1
Menaquinone PQQ ubiquinone and other terpenoids	14	2	1
Chaperones Heat shock	14	2	1
Miscellaneous phosphatases lyases and hydrolases	14	2	1
Riboflavin	8	1	1
Polysaccharides (cytoplasmic)	8	1	1
Amino acids and amines	17	2	1
Conserved membrane proteins	17	2	1
PE PGRS subfamily	17	2	1
PPE family	54	8	1
Pentose phosphate pathway	10	1	1
Salvage of nucleosides and nucleotides	10	1	1
DNA replication and repair	25	3	1
Molybdopterin	18	2	1
2'-deoxyribonucleotide metabolism	11	1	1
Proteins peptides and glycopeptides	32	4	1
Cytochrome P450 enzymes	19	2	1
Degradation of macromolecules	81	12	1
Esterases (Lip family)	20	2	1
NADH dehydrogenase type I	12	1	1
Sigma Factors	12	1	1
Cell envelope	339	59	1
Esterases (non-Lip family)	13	1	1
Carbon compounds	21	2	1
Other membrane proteins	197	32	1
Cations	29	3	1
mmpL	14	1	1
Serine-Threonine protein kinases and phosphoprotein phosphatases	14	1	1
Esterases and lipases	24	2	1
Repressors activators	135	19	1
Broad regulatory functions	178	26	1
Aminoacyl tRNA synthases and their modification	25	2	1
DNA replication repair recombination and restriction modification	62	7	1
Transcription Factors	187	27	1
binding proteins	116	15	1
Virulence	36	3	1
ABC transporters - Type I Sugar Import	12	0	1
Antitoxins	70	6	1
LAM	14	0	1
Toxin-Antitoxin	143	7	1
Toxins	73	1	1
Trehalose	10	0	1
Miscellaneous oxidoreductases and oxygenases	156	19	1
Cobalamin	16	0	1
Amino acids	14	0	1
Carbohydrates organic acids and alcohols	19	0	1
Phage-related functions	28	0	1
IS elements Repeated sequences and Phage	60	5	1
Antibiotic production and resistance	12	0	1

### Sheet: Cluster 5 enrichment
Functional enrichment for genes in Cluster 1 (see Fig. 1 in main text). Set size indicates the number of genes in each established functional category (see Supplemental Information Table 2). Overlap indicates the number genes in each functional category that are included in this cluster. Adjusted p-value is the FDR adjusted p-value from a hypergeometric test evaluating whether each functional cat…
Functional Category	Set size	Overlap	Adjusted p-value
Enduring Hypoxic Response	149	37	5e-08
Chaperones Heat shock	14	10	6.5e-07
Oxidative Stress	48	17	4.7e-06
Antitoxins	70	14	0.047
Toxin-Antitoxin	143	21	0.15
Stringent Response - Induced	58	11	0.15
2'-deoxyribonucleotide metabolism	11	4	0.17
Electron transport	13	4	0.29
Transcription Factors	187	22	0.82
Antibiotic production and resistance	12	3	0.84
Drug targets	36	6	0.84
Sulphur metabolism	13	3	0.92
Central intermediary metabolism	40	6	1
Fatty acids	110	13	1
Proteins peptides and glycopeptides	32	5	1
Zur regulon	17	3	1
Two component systems	29	4	1
Broad regulatory functions	178	18	1
Glycolysis	11	2	1
Aromatic amino acid family	11	2	1
Repressors activators	135	14	1
Degradation of macromolecules	81	9	1
Sigma Factors	12	2	1
General	12	2	1
Branched amino acid family	12	2	1
Surface polysaccharides lipopolysaccharides proteins and antigens	35	4	1
Miscellaneous phosphatases lyases and hydrolases	14	2	1
Aminoacyl tRNA synthases and their modification	25	3	1
Protein translation and modification	15	2	1
DosR	48	5	1
Degradation	151	14	1
Toxins	73	7	1
PE PGRS subfamily	17	2	1
Beta Oxidation	18	2	1
Molybdopterin	18	2	1
Energy Metabolism	266	23	1
RNA synthesis RNA modification and DNA transcription	31	3	1
Cytochrome P450 enzymes	19	2	1
Polysaccharides lipopolysaccharides and phospholipids	8	1	1
Esterases (Lip family)	20	2	1
KstR1 regulon	70	6	1
Anions	33	3	1
Universal stress proteins	9	1	1
Miscellaneous oxidoreductases and oxygenases	156	13	1
Miscellaneous transferases	58	5	1
Cholesterol A and B ring degradation	10	1	1
Mycobactin Biogenesis	10	1	1
Histidine	11	1	1
Purines pyrimidines nucleosides and nucleotides	52	4	1
Sugar nucleotides	12	1	1
anaerobic	13	1	1
Amino acid biosynthesis	82	6	1
Phage-related functions	28	2	1
Triacylglycerol Synthases	14	1	1
Protein and peptide secretion	14	1	1
Cations	29	2	1
Peptidoglycan (PG)	32	2	1
PE subfamily	32	2	1
Conserved membrane proteins	17	1	1
ESX1	18	1	1
TCA cycle	19	1	1
Cell division	19	1	1
Carbon compounds	21	1	1
Aspartate family	21	1	1
Detoxification	21	1	1
Other membrane proteins	197	13	1
Synthesis of fatty and mycolic acids	23	1	1
PE and PPE families	103	6	1
Esterases and lipases	24	1	1
IS elements Repeated sequences and Phage	60	3	1
Murein sacculus and peptidoglycan	27	1	1
Stringent Response - Repressed	66	3	1
Cholesterol side chain degradation	33	1	1
Cell envelope	339	21	1
PPE family	54	2	1
Synthesis and modification of macromolecules	202	11	1
Polyketide and non-ribosomal peptide synthesis	39	1	1
Lipoproteins(lppA-lpr0)	63	2	1
binding proteins	116	5	1
Primary ribosomal proteins	50	1	1
Biosynthesis of cofactors prosthetic groups and carriers	110	4	1
Lipid Biosynthesis	58	1	1
Ribosomal protein synthesis and modification	54	1	1
ABC transporters - Type I Sugar Import	12	0	1
ABC transporters Type I phosphate	8	0	1
Arabinogalactan (AG)	18	0	1
Cell wall synthesis	40	0	1
DNA replication and repair	25	0	1
Efflux Pumps and Transports	25	0	1
Esterases (non-Lip family)	13	0	1
ESX2	12	0	1
ESX3	9	0	1
ESX5	11	0	1
Fatty Acid Synthases II	8	0	1
KstR2 regulon	14	0	1
LAM	14	0	1
mmpL	14	0	1
Mycolic acid modification	12	0	1
NADH dehydrogenase type I	12	0	1
PDIM	20	0	1
Trehalose	10	0	1
Amino acids and amines	17	0	1
Pentose phosphate pathway	10	0	1
aerobic	28	0	1
ATP-proton motive force	8	0	1
Glutamate family	16	0	1
Serine family	10	0	1
Purine ribonucleotide biosynthesis	18	0	1
Salvage of nucleosides and nucleotides	10	0	1
Thioredoxin glutaredoxin and mycothiol	8	0	1
Menaquinone PQQ ubiquinone and other terpenoids	14	0	1
Heme and porphyrin	8	0	1
Cobalamin	16	0	1
Folic acid	11	0	1
Riboflavin	8	0	1
Modification of fatty and mycolic acids	14	0	1
Acyltransferases Mycoloyltransferases and phospholipid synthesis	21	0	1
Serine-Threonine protein kinases and phosphoprotein phosphatases	14	0	1
DNA replication repair recombination and restriction modification	62	1	1
Polysaccharides (cytoplasmic)	8	0	1
Aromatic hydrocarbons	8	0	1
Amino acids	14	0	1
Carbohydrates organic acids and alcohols	19	0	1
Efflux proteins	19	0	1
Adaptations and atypical conditions	11	0	1
Virulence	36	0	1

### Sheet: Cluster 6 enrichment
Functional enrichment for genes in Cluster 6 (see Fig. 1 in main text). Set size indicates the number of genes in each established functional category (see Supplemental Information Table 2). Overlap indicates the number genes in each functional category that are included in this cluster. Adjusted p-value is the FDR adjusted p-value from a hypergeometric test evaluating whether each functional cat…
Functional Category	Set size	Overlap	Adjusted p-value
Enduring Hypoxic Response	149	38	3e-09
Toxin-Antitoxin	143	27	0.00059
Repressors activators	135	26	0.00059
Broad regulatory functions	178	29	0.0037
Toxins	73	15	0.012
Transcription Factors	187	28	0.014
Antitoxins	70	12	0.15
Amino acids and amines	17	4	0.64
Branched amino acid family	12	3	0.84
Phage-related functions	28	5	0.84
Oxidative Stress	48	7	0.95
Miscellaneous oxidoreductases and oxygenases	156	17	1
Heme and porphyrin	8	2	1
Aromatic hydrocarbons	8	2	1
Cations	29	4	1
RNA synthesis RNA modification and DNA transcription	31	4	1
Sigma Factors	12	2	1
Sugar nucleotides	12	2	1
Anions	33	4	1
Surface polysaccharides lipopolysaccharides proteins and antigens	35	4	1
Stringent Response - Induced	58	6	1
Cobalamin	16	2	1
Beta Oxidation	18	2	1
PE subfamily	32	3	1
Esterases (Lip family)	20	2	1
Thioredoxin glutaredoxin and mycothiol	8	1	1
Miscellaneous transferases	58	5	1
Acyltransferases Mycoloyltransferases and phospholipid synthesis	21	2	1
IS elements Repeated sequences and Phage	60	5	1
Pentose phosphate pathway	10	1	1
Serine family	10	1	1
binding proteins	116	9	1
Efflux Pumps and Transports	25	2	1
ABC transporters - Type I Sugar Import	12	1	1
Mycolic acid modification	12	1	1
Antibiotic production and resistance	12	1	1
Biosynthesis of cofactors prosthetic groups and carriers	110	8	1
Degradation	151	11	1
Two component systems	29	2	1
LAM	14	1	1
Menaquinone PQQ ubiquinone and other terpenoids	14	1	1
Serine-Threonine protein kinases and phosphoprotein phosphatases	14	1	1
Chaperones Heat shock	14	1	1
Protein and peptide secretion	14	1	1
Protein translation and modification	15	1	1
DNA replication repair recombination and restriction modification	62	4	1
DosR	48	3	1
Lipoproteins(lppA-lpr0)	63	4	1
Zur regulon	17	1	1
Arabinogalactan (AG)	18	1	1
Purine ribonucleotide biosynthesis	18	1	1
Fatty acids	110	7	1
Efflux proteins	19	1	1
Cytochrome P450 enzymes	19	1	1
Energy Metabolism	266	18	1
PPE family	54	3	1
Central intermediary metabolism	40	2	1
PE and PPE families	103	6	1
Synthesis of fatty and mycolic acids	23	1	1
Lipid Biosynthesis	58	3	1
Esterases and lipases	24	1	1
DNA replication and repair	25	1	1
Aminoacyl tRNA synthases and their modification	25	1	1
Murein sacculus and peptidoglycan	27	1	1
Amino acid biosynthesis	82	4	1
Degradation of macromolecules	81	4	1
Peptidoglycan (PG)	32	1	1
Purines pyrimidines nucleosides and nucleotides	52	2	1
Proteins peptides and glycopeptides	32	1	1
Other membrane proteins	197	11	1
Drug targets	36	1	1
Cell envelope	339	20	1
Cell wall synthesis	40	1	1
Synthesis and modification of macromolecules	202	10	1
ABC transporters Type I phosphate	8	0	1
Cholesterol A and B ring degradation	10	0	1
Cholesterol side chain degradation	33	0	1
Esterases (non-Lip family)	13	0	1
ESX1	18	0	1
ESX2	12	0	1
ESX3	9	0	1
ESX5	11	0	1
Fatty Acid Synthases II	8	0	1
KstR1 regulon	70	1	1
KstR2 regulon	14	0	1
mmpL	14	0	1
Mycobactin Biogenesis	10	0	1
NADH dehydrogenase type I	12	0	1
PDIM	20	0	1
Primary ribosomal proteins	50	0	1
Stringent Response - Repressed	66	1	1
Trehalose	10	0	1
Triacylglycerol Synthases	14	0	1
Universal stress proteins	9	0	1
Carbon compounds	21	0	1
Glycolysis	11	0	1
TCA cycle	19	0	1
aerobic	28	0	1
anaerobic	13	0	1
Electron transport	13	0	1
ATP-proton motive force	8	0	1
General	12	0	1
Sulphur metabolism	13	0	1
Glutamate family	16	0	1
Aspartate family	21	0	1
Aromatic amino acid family	11	0	1
Histidine	11	0	1
2'-deoxyribonucleotide metabolism	11	0	1
Salvage of nucleosides and nucleotides	10	0	1
Folic acid	11	0	1
Molybdopterin	18	0	1
Riboflavin	8	0	1
Modification of fatty and mycolic acids	14	0	1
Polyketide and non-ribosomal peptide synthesis	39	0	1
Ribosomal protein synthesis and modification	54	0	1
Polysaccharides (cytoplasmic)	8	0	1
Polysaccharides lipopolysaccharides and phospholipids	8	0	1
Conserved membrane proteins	17	0	1
Amino acids	14	0	1
Carbohydrates organic acids and alcohols	19	0	1
Cell division	19	0	1
Adaptations and atypical conditions	11	0	1
Detoxification	21	0	1
Virulence	36	0	1
PE PGRS subfamily	17	0	1
Miscellaneous phosphatases lyases and hydrolases	14	0	1
