## Supplemental File 2 for "Emergence of antibiotic-specific *Mycobacterium tuberculosis* phenotypes during prolonged treatment of mice"

### Sheet: Enrichment of DEGs up in Untx
Functional enrichment for genes significantly up-regulated in untreated control samples versus each other condition. Set size indicates the number of genes in each established functional category (see Supplemental Information Table 2). Significant genes indicates the number of genes in each category that are significantly upregulated (adjusted p-value for gene <0.05) in the untreated condition ve…
Functional Category	Set Size	Untx_vs_STR	Untx_vs_STR	Untx_vs_RIF	Untx_vs_RIF	Untx_vs_PZA	Untx_vs_PZA	Untx_vs_INH	Untx_vs_INH	Untx_vs_EMB	Untx_vs_EMB	Untx_vs_BDQ	Untx_vs_BDQ
Functional Class	Set Size	Significant Genes	Adj p-val	Significant Genes	Adj p-val	Significant Genes	Adj p-val	Significant Genes	Adj p-val	Significant Genes	Adj p-val	Significant Genes	Adj p-val
DosR	48	13	0.062	26	1.4e-05	23	8.2e-06	2	1	0	1	23	0.00096
Mycobactin Biogenesis	10	5	0.046	5	0.17	6	0.018	2	0.9	0	1	6	0.057
Oxidative Stress	48	9	0.59	19	0.026	15	0.05	8	0.67	2	1	13	0.6
Polyketide and non-ribosomal peptide synthesis	39	18	1.4e-05	15	0.056	19	4.2e-05	15	0.0002	2	1	20	0.00092
Antibiotic production and resistance	12	0	1	0	1	0	1	0	1	0	1	2	1
Aminoacyl tRNA synthases and their modification	25	3	1	4	1	2	1	0	1	0	1	5	1
anaerobic	13	4	0.31	3	1	4	0.47	3	0.67	0	1	4	0.68
Universal stress proteins	9	2	0.84	6	0.032	4	0.19	0	1	0	1	4	0.35
Zur regulon	17	8	0.0095	9	0.032	10	0.001	6	0.071	0	1	10	0.011
PE PGRS subfamily	17	2	1	4	0.99	1	1	2	1	2	1	4	1
Glycolysis	11	5	0.062	6	0.073	5	0.12	4	0.19	0	1	6	0.087
Anions	33	6	0.73	9	0.61	6	1	6	0.67	1	1	8	0.9
Carbohydrates organic acids and alcohols	19	0	1	0	1	0	1	0	1	0	1	0	1
ABC transporters - Type I Sugar Import	12	0	1	0	1	0	1	0	1	0	1	0	1
Enduring Hypoxic Response	149	12	1	51	0.0018	24	1	13	1	2	1	25	1
Riboflavin	8	1	1	1	1	0	1	0	1	0	1	1	1
Aromatic hydrocarbons	8	1	1	2	1	1	1	1	1	0	1	2	1
binding proteins	116	16	1	16	1	12	1	10	1	4	1	12	1
DNA replication and repair	25	7	0.19	3	1	6	0.59	4	0.9	1	1	9	0.26
ESX3	9	8	1.4e-05	8	0.00049	9	2.3e-06	6	0.0019	0	1	9	3e-05
Conserved membrane proteins	17	3	0.96	2	1	3	1	0	1	0	1	5	0.68
PE and PPE families	103	7	1	19	1	9	1	10	1	6	1	20	1
Serine family	10	2	0.95	4	0.39	1	1	2	0.9	0	1	4	0.43
Salvage of nucleosides and nucleotides	10	0	1	1	1	1	1	2	0.9	1	1	2	1
Two component systems	29	3	1	7	0.89	5	1	4	1	1	1	6	1
Cations	29	1	1	2	1	2	1	0	1	0	1	1	1
ESX5	11	2	0.97	2	1	2	1	1	1	0	1	4	0.51
Aromatic amino acid family	11	2	0.97	3	0.89	2	1	2	0.91	1	1	2	1
ESX2	12	2	0.97	4	0.58	2	1	0	1	1	1	7	0.044
Miscellaneous oxidoreductases and oxygenases	156	11	1	21	1	17	1	13	1	4	1	25	1
Esterases (non-Lip family)	13	3	0.68	2	1	1	1	2	1	1	1	3	1
Energy Metabolism	266	55	0.0095	72	0.065	61	0.025	46	0.022	5	1	76	0.051
PPE family	54	2	1	7	1	4	1	4	1	2	1	7	1
Serine-Threonine protein kinases and phosphoprotein phosphatases	14	2	1	1	1	2	1	2	1	1	1	2	1
Chaperones Heat shock	14	2	1	12	1.4e-05	7	0.026	3	0.74	2	1	3	1
Miscellaneous phosphatases lyases and hydrolases	14	5	0.15	3	1	5	0.24	2	1	0	1	5	0.45
Beta Oxidation	18	3	0.97	10	0.014	5	0.49	5	0.29	2	1	8	0.11
Molybdopterin	18	1	1	4	1	1	1	2	1	1	1	1	1
DNA replication repair recombination and restriction modification	62	8	1	5	1	8	1	5	1	2	1	13	1
TCA cycle	19	10	0.00078	9	0.055	9	0.015	8	0.0077	0	1	13	0.00034
Fatty acids	110	21	0.27	38	0.0091	23	0.43	17	0.52	5	1	33	0.13
Biosynthesis of cofactors prosthetic groups and carriers	110	13	1	18	1	12	1	11	1	6	1	19	1
Polysaccharides lipopolysaccharides and phospholipids	8	3	0.3	4	0.23	4	0.14	3	0.31	2	0.63	3	0.59
Cholesterol side chain degradation	33	10	0.062	14	0.034	10	0.15	7	0.41	2	1	16	0.0084
KstR1 regulon	70	13	0.48	21	0.22	11	1	13	0.31	3	1	22	0.16
Cholesterol A and B ring degradation	10	4	0.17	6	0.051	3	0.59	4	0.15	0	1	7	0.014
Broad regulatory functions	178	14	1	31	1	21	1	17	1	7	1	29	1
Synthesis and modification of macromolecules	202	57	5.5e-07	68	0.00041	74	3.4e-11	41	0.0019	11	1	83	2.7e-08
IS elements Repeated sequences and Phage	60	3	1	4	1	3	1	3	1	1	1	6	1
Histidine	11	1	1	2	1	2	1	1	1	0	1	0	1
Folic acid	11	0	1	1	1	0	1	1	1	0	1	5	0.24
Sigma Factors	12	1	1	3	0.97	2	1	1	1	1	1	1	1
General	12	2	0.97	4	0.58	3	0.79	1	1	2	1	4	0.6
Sugar nucleotides	12	2	0.97	3	0.97	0	1	1	1	0	1	6	0.11
Transcription Factors	187	16	1	34	1	23	1	17	1	10	1	31	1
Degradation	151	24	0.68	44	0.065	28	0.73	22	0.58	8	1	40	0.37
Electron transport	13	2	1	7	0.055	4	0.47	2	1	0	1	6	0.16
KstR2 regulon	14	2	1	4	0.76	3	0.94	1	1	4	0.14	8	0.032
LAM	14	1	1	0	1	1	1	1	1	0	1	1	1
mmpL	14	2	1	0	1	2	1	0	1	0	1	4	0.77
Triacylglycerol Synthases	14	2	1	3	1	2	1	1	1	0	1	4	0.77
Degradation of macromolecules	81	10	1	22	0.35	14	1	11	0.9	6	1	23	0.35
Amino acid biosynthesis	82	21	0.022	28	0.034	23	0.036	21	0.0031	3	1	30	0.017
RNA synthesis RNA modification and DNA transcription	31	3	1	6	1	7	0.64	2	1	2	1	8	0.77
Peptidoglycan (PG)	32	8	0.25	10	0.35	6	0.97	8	0.17	3	1	13	0.07
PE subfamily	32	3	1	8	0.8	4	1	4	1	2	1	9	0.6
Amino acids and amines	17	2	1	2	1	2	1	2	1	1	1	1	1
Arabinogalactan (AG)	18	6	0.14	4	1	6	0.24	3	0.91	3	0.63	8	0.11
Lipoproteins(lppA-lpr0)	63	7	1	11	1	8	1	7	1	1	1	13	1
Cytochrome P450 enzymes	19	3	0.97	2	1	1	1	2	1	0	1	4	1
Drug targets	36	10	0.1	16	0.014	11	0.13	7	0.5	3	1	15	0.044
Virulence	36	5	1	4	1	3	1	2	1	6	0.14	8	1
Esterases (Lip family)	20	1	1	1	1	1	1	1	1	0	1	4	1
PDIM	20	15	2.7e-08	7	0.35	13	2.6e-05	12	7.4e-06	0	1	14	0.00012
Carbon compounds	21	0	1	1	1	1	1	1	1	1	1	4	1
Aspartate family	21	8	0.035	6	0.65	6	0.41	7	0.058	1	1	9	0.11
Acyltransferases Mycoloyltransferases and phospholipid synthesis	21	5	0.46	4	1	4	1	5	0.41	1	1	5	0.98
Repressors activators	135	9	1	23	1	14	1	11	1	5	1	21	1
Detoxification	21	5	0.46	8	0.22	6	0.41	5	0.41	0	1	7	0.43
Central intermediary metabolism	40	8	0.52	12	0.35	6	1	3	1	3	1	18	0.011
Synthesis of fatty and mycolic acids	23	9	0.02	9	0.17	8	0.13	3	1	2	1	8	0.35
Esterases and lipases	24	1	1	1	1	1	1	1	1	0	1	4	1
Efflux Pumps and Transports	25	6	0.38	5	1	6	0.59	4	0.9	0	1	6	0.95
Toxins	73	0	1	4	1	1	1	0	1	1	1	1	1
Murein sacculus and peptidoglycan	27	3	1	1	1	4	1	2	1	0	1	4	1
Phage-related functions	28	0	1	2	1	0	1	0	1	0	1	1	1
Purines pyrimidines nucleosides and nucleotides	52	6	1	12	0.89	10	0.86	7	0.92	3	1	8	1
Antitoxins	70	1	1	13	1	8	1	4	1	5	1	7	1
Lipid Biosynthesis	58	17	0.014	17	0.31	18	0.029	8	0.91	5	1	21	0.057
Miscellaneous transferases	58	4	1	8	1	4	1	5	1	1	1	7	1
Cell wall synthesis	40	21	1.6e-07	12	0.35	17	0.001	16	6.5e-05	2	1	19	0.0042
Toxin-Antitoxin	143	1	1	17	1	9	1	4	1	6	1	8	1
Primary ribosomal proteins	50	33	2.2e-15	40	1e-16	44	9.6e-27	26	1.8e-10	4	1	45	2.2e-22
Ribosomal protein synthesis and modification	54	33	2.3e-14	40	6.6e-15	44	3.7e-24	26	9.2e-10	4	1	45	1.1e-19
Other membrane proteins	197	20	1	25	1	26	1	16	1	7	1	35	1
ABC transporters Type I phosphate	8	2	0.73	4	0.23	3	0.43	2	0.75	0	1	4	0.25
ESX1	18	6	0.14	12	0.00062	9	0.01	7	0.025	0	1	15	1.8e-06
Fatty Acid Synthases II	8	7	8.3e-05	7	0.0017	7	0.00029	2	0.75	3	0.14	6	0.017
Mycolic acid modification	12	2	0.97	4	0.58	5	0.15	0	1	1	1	6	0.11
NADH dehydrogenase type I	12	2	0.97	1	1	1	1	1	1	1	1	1	1
Stringent Response - Induced	58	13	0.2	19	0.13	17	0.059	7	1	4	1	20	0.098
Stringent Response - Repressed	66	37	2.3e-14	43	5.5e-13	46	2e-20	26	1.4e-07	8	0.16	47	1e-15
Trehalose	10	0	1	0	1	0	1	0	1	0	1	0	1
Pentose phosphate pathway	10	1	1	2	1	1	1	0	1	0	1	0	1
aerobic	28	10	0.022	10	0.22	9	0.14	6	0.43	1	1	8	0.6
ATP-proton motive force	8	8	2.3e-06	8	9e-05	8	1e-05	7	4.5e-05	0	1	8	0.00012
Sulphur metabolism	13	4	0.31	4	0.67	3	0.86	1	1	1	1	5	0.39
Glutamate family	16	6	0.084	6	0.33	8	0.016	6	0.058	0	1	8	0.066
Branched amino acid family	12	2	0.97	7	0.036	4	0.41	3	0.61	1	1	6	0.11
Purine ribonucleotide biosynthesis	18	4	0.63	4	1	4	0.85	3	0.91	1	1	4	1
2'-deoxyribonucleotide metabolism	11	0	1	5	0.22	2	1	0	1	0	1	1	1
Thioredoxin glutaredoxin and mycothiol	8	0	1	1	1	1	1	0	1	0	1	1	1
Menaquinone PQQ ubiquinone and other terpenoids	14	1	1	1	1	2	1	1	1	2	1	2	1
Heme and porphyrin	8	3	0.3	3	0.58	2	0.9	2	0.75	0	1	3	0.59
Cobalamin	16	0	1	0	1	0	1	0	1	1	1	0	1
Modification of fatty and mycolic acids	14	3	0.73	4	0.76	6	0.098	0	1	2	1	8	0.032
Protein translation and modification	15	6	0.062	8	0.039	8	0.011	4	0.41	1	1	8	0.049
Polysaccharides (cytoplasmic)	8	1	1	1	1	1	1	1	1	0	1	1	1
Proteins peptides and glycopeptides	32	4	1	11	0.22	6	0.97	4	1	4	0.63	10	0.42
Surface polysaccharides lipopolysaccharides proteins and antigens	35	9	0.19	10	0.52	8	0.59	5	0.91	2	1	14	0.066
Cell envelope	339	42	1	49	1	49	1	30	1	10	1	71	1
Amino acids	14	3	0.73	2	1	0	1	1	1	3	0.44	0	1
Efflux proteins	19	4	0.68	3	1	3	1	3	0.91	0	1	3	1
Cell division	19	5	0.36	6	0.53	5	0.56	3	0.91	1	1	4	1
Protein and peptide secretion	14	2	1	6	0.22	5	0.24	3	0.74	0	1	5	0.45
Adaptations and atypical conditions	11	1	1	1	1	1	1	1	1	0	1	2	1

### Sheet: Enrichment of DEGs down in Untx
Functional enrichment for genes significantly down-regulated in untreated control samples versus each other condition. Set size indicates the number of genes in each established functional category (see Supplemental Information Table 2). Significant genes indicates the number of genes in each category that are significantly upregulated (adjusted p-value for gene <0.05) in the untreated condition …
Functional enrichment for genes significantly up-regulated in untreated control samples versus each other condition. Set size indicates the number of genes in each established functional category (see Supplemental Information Table 1). Significant genes indicates the number of genes in each category that are significantly upregulated (adjusted p-value for gene <0.05) in the untreated condition ve…	Set Size	Untx_vs_STR	Untx_vs_STR	Untx_vs_RIF	Untx_vs_RIF	Untx_vs_PZA	Untx_vs_PZA	Untx_vs_INH	Untx_vs_INH	Untx_vs_EMB	Untx_vs_EMB	Untx_vs_BDQ	Untx_vs_BDQ
Functional Class	Set Size	Significant Genes	Adj p-val	Significant Genes	Adj p-val	Significant Genes	Adj p-val	Significant Genes	Adj p-val	Significant Genes	Adj p-val	Significant Genes	Adj p-val
Stringent Response - Repressed	66	3	1	1	1	1	1	0	1	1	1	1	1
Fatty Acid Synthases II	8	0	1	0	1	0	1	0	1	0	1	0	1
Primary ribosomal proteins	50	1	1	0	1	0	1	1	1	1	1	1	1
Ribosomal protein synthesis and modification	54	1	1	1	1	0	1	1	1	1	1	2	1
Detoxification	21	1	1	2	1	1	1	0	1	0	1	3	1
Chaperones Heat shock	14	5	0.11	0	1	1	1	1	1	4	0.37	4	1
Protein translation and modification	15	2	1	0	1	0	1	1	1	2	1	1	1
aerobic	28	1	1	1	1	0	1	0	1	0	1	1	1
TCA cycle	19	0	1	0	1	0	1	0	1	0	1	0	1
Synthesis and modification of macromolecules	202	16	1	8	1	5	1	13	1	10	1	24	1
Lipoproteins(lppA-lpr0)	63	7	1	9	0.45	6	1	11	0.18	6	1	18	0.73
Synthesis of fatty and mycolic acids	23	0	1	1	1	0	1	0	1	1	1	2	1
NADH dehydrogenase type I	12	0	1	0	1	0	1	0	1	0	1	0	1
General	12	0	1	0	1	0	1	0	1	0	1	0	1
Lipid Biosynthesis	58	1	1	2	1	1	1	2	1	3	1	6	1
Phage-related functions	28	9	0.023	2	1	1	1	2	1	3	1	10	0.51
Antitoxins	70	15	0.043	1	1	10	0.32	7	1	5	1	22	0.32
Surface polysaccharides lipopolysaccharides proteins and antigens	35	0	1	0	1	1	1	2	1	2	1	8	1
Virulence	36	0	1	3	1	7	0.22	3	1	0	1	10	1
Aspartate family	21	1	1	1	1	0	1	1	1	1	1	1	1
Central intermediary metabolism	40	2	1	0	1	1	1	0	1	3	1	2	1
IS elements Repeated sequences and Phage	60	10	0.74	11	0.1	3	1	3	1	3	1	13	1
ABC transporters Type I phosphate	8	0	1	0	1	0	1	0	1	0	1	0	1
ATP-proton motive force	8	0	1	0	1	0	1	0	1	0	1	0	1
Polysaccharides (cytoplasmic)	8	0	1	0	1	0	1	0	1	0	1	0	1
Two component systems	29	1	1	1	1	2	1	2	1	5	0.87	4	1
2'-deoxyribonucleotide metabolism	11	1	1	2	1	0	1	0	1	1	1	2	1
Adaptations and atypical conditions	11	0	1	1	1	1	1	1	1	0	1	3	1
Peptidoglycan (PG)	32	2	1	3	1	0	1	1	1	1	1	2	1
Proteins peptides and glycopeptides	32	6	0.87	3	1	3	1	2	1	3	1	6	1
PE subfamily	32	3	1	2	1	2	1	1	1	4	1	6	1
Sigma Factors	12	3	0.87	0	1	2	1	2	1	3	0.81	4	1
Esterases (non-Lip family)	13	0	1	0	1	0	1	0	1	0	1	1	1
Electron transport	13	1	1	1	1	1	1	1	1	5	0.073	2	1
Sulphur metabolism	13	1	1	0	1	0	1	0	1	2	1	0	1
Menaquinone PQQ ubiquinone and other terpenoids	14	1	1	1	1	1	1	1	1	1	1	1	1
Modification of fatty and mycolic acids	14	0	1	1	1	0	1	0	1	1	1	0	1
Amino acids	14	0	1	0	1	0	1	0	1	0	1	0	1
Miscellaneous phosphatases lyases and hydrolases	14	0	1	1	1	0	1	0	1	1	1	2	1
Amino acids and amines	17	7	0.019	6	0.066	1	1	3	1	3	1	8	0.25
ESX1	18	0	1	0	1	0	1	0	1	2	1	0	1
Purine ribonucleotide biosynthesis	18	0	1	0	1	0	1	0	1	1	1	4	1
Efflux proteins	19	3	1	2	1	3	1	4	0.63	1	1	8	0.36
Toxin-Antitoxin	143	34	4.5e-05	11	1	25	0.00032	15	0.89	11	1	54	9.3e-05
Carbon compounds	21	1	1	3	1	1	1	3	1	0	1	4	1
Acyltransferases Mycoloyltransferases and phospholipid synthesis	21	1	1	0	1	1	1	2	1	1	1	4	1
Oxidative Stress	48	8	0.87	2	1	0	1	2	1	15	9.4e-05	7	1
Enduring Hypoxic Response	149	55	1.3e-17	7	1	25	0.00035	13	1	35	1.1e-07	62	3.9e-07
PE and PPE families	103	10	1	9	1	9	1	4	1	12	1	25	1
Efflux Pumps and Transports	25	4	1	2	1	3	1	3	1	0	1	7	1
Purines pyrimidines nucleosides and nucleotides	52	3	1	3	1	1	1	2	1	3	1	8	1
Degradation of macromolecules	81	11	1	4	1	6	1	5	1	6	1	20	1
PPE family	54	6	1	7	1	5	1	3	1	7	1	16	0.73
Biosynthesis of cofactors prosthetic groups and carriers	110	7	1	9	1	2	1	4	1	8	1	18	1
Cell envelope	339	23	1	23	1	19	1	23	1	18	1	73	1
Cations	29	6	0.71	2	1	3	1	6	0.35	4	1	7	1
RNA synthesis RNA modification and DNA transcription	31	5	1	3	1	2	1	4	1	5	1	7	1
binding proteins	116	15	1	10	1	12	1	17	0.18	11	1	32	0.51
DNA replication repair recombination and restriction modification	62	6	1	4	1	1	1	5	1	1	1	11	1
Cholesterol side chain degradation	33	0	1	0	1	2	1	1	1	1	1	3	1
Anions	33	5	1	1	1	3	1	3	1	6	0.6	7	1
Degradation	151	13	1	10	1	5	1	10	1	9	1	24	1
Drug targets	36	3	1	2	1	0	1	2	1	2	1	1	1
Energy Metabolism	266	19	1	11	1	9	1	16	1	17	1	38	1
Amino acid biosynthesis	82	4	1	5	1	0	1	1	1	3	1	6	1
DosR	48	6	1	1	1	2	1	8	0.35	20	1.5e-08	7	1
Broad regulatory functions	178	30	0.038	14	1	12	1	14	1	18	1	41	1
Transcription Factors	187	32	0.024	15	1	12	1	15	1	17	1	42	1
Stringent Response - Induced	58	7	1	0	1	3	1	1	1	10	0.31	9	1
Miscellaneous transferases	58	7	1	5	1	5	1	4	1	7	1	16	1
Repressors activators	135	29	0.0017	12	1	10	1	10	1	13	1	35	0.73
Fatty acids	110	5	1	1	1	3	1	4	1	6	1	12	1
Toxins	73	19	0.0019	10	0.45	15	0.0017	8	1	6	1	32	0.00026
Other membrane proteins	197	15	1	12	1	12	1	10	1	10	1	42	1
ABC transporters - Type I Sugar Import	12	1	1	4	0.21	1	1	4	0.27	0	1	6	0.32
Arabinogalactan (AG)	18	0	1	0	1	0	1	1	1	0	1	2	1
Beta Oxidation	18	1	1	0	1	1	1	0	1	3	1	1	1
Cell wall synthesis	40	2	1	3	1	0	1	0	1	0	1	3	1
Cholesterol A and B ring degradation	10	0	1	0	1	0	1	0	1	1	1	0	1
DNA replication and repair	25	1	1	1	1	1	1	2	1	0	1	4	1
Esterases (Lip family)	20	4	0.98	0	1	4	0.75	3	1	3	1	10	0.086
ESX2	12	0	1	0	1	0	1	0	1	0	1	0	1
ESX3	9	0	1	0	1	0	1	0	1	0	1	0	1
ESX5	11	0	1	1	1	0	1	1	1	2	1	1	1
KstR1 regulon	70	1	1	3	1	1	1	1	1	4	1	5	1
KstR2 regulon	14	0	1	0	1	0	1	0	1	0	1	0	1
LAM	14	0	1	0	1	0	1	1	1	0	1	4	1
mmpL	14	0	1	0	1	0	1	0	1	0	1	3	1
Mycobactin Biogenesis	10	0	1	1	1	0	1	1	1	4	0.14	0	1
Mycolic acid modification	12	1	1	1	1	1	1	0	1	1	1	1	1
PDIM	20	0	1	0	1	0	1	0	1	0	1	0	1
Trehalose	10	0	1	0	1	1	1	0	1	0	1	1	1
Triacylglycerol Synthases	14	0	1	0	1	0	1	0	1	0	1	0	1
Universal stress proteins	9	0	1	0	1	0	1	0	1	3	0.46	0	1
Zur regulon	17	2	1	1	1	0	1	0	1	0	1	1	1
Glycolysis	11	0	1	0	1	0	1	0	1	1	1	0	1
Pentose phosphate pathway	10	1	1	0	1	0	1	0	1	0	1	2	1
anaerobic	13	1	1	0	1	0	1	1	1	2	1	1	1
Miscellaneous oxidoreductases and oxygenases	156	15	1	9	1	8	1	14	1	8	1	32	1
Sugar nucleotides	12	1	1	0	1	1	1	0	1	0	1	2	1
Glutamate family	16	0	1	2	1	0	1	0	1	0	1	0	1
Serine family	10	0	1	1	1	0	1	0	1	1	1	0	1
Aromatic amino acid family	11	0	1	0	1	0	1	0	1	0	1	2	1
Histidine	11	0	1	1	1	0	1	0	1	0	1	1	1
Branched amino acid family	12	3	0.87	0	1	0	1	0	1	1	1	2	1
Salvage of nucleosides and nucleotides	10	1	1	1	1	0	1	1	1	0	1	0	1
Thioredoxin glutaredoxin and mycothiol	8	0	1	1	1	0	1	0	1	0	1	3	1
Heme and porphyrin	8	1	1	0	1	0	1	1	1	1	1	2	1
Cobalamin	16	2	1	2	1	0	1	1	1	0	1	3	1
Folic acid	11	0	1	0	1	0	1	0	1	0	1	0	1
Molybdopterin	18	2	1	0	1	1	1	1	1	2	1	3	1
Riboflavin	8	1	1	1	1	0	1	0	1	0	1	2	1
Polyketide and non-ribosomal peptide synthesis	39	0	1	1	1	0	1	2	1	4	1	1	1
Serine-Threonine protein kinases and phosphoprotein phosphatases	14	0	1	1	1	0	1	2	1	0	1	2	1
Aminoacyl tRNA synthases and their modification	25	2	1	0	1	2	1	2	1	1	1	3	1
Polysaccharides lipopolysaccharides and phospholipids	8	0	1	0	1	0	1	0	1	0	1	0	1
Esterases and lipases	24	4	1	1	1	3	1	3	1	2	1	11	0.11
Aromatic hydrocarbons	8	1	1	0	1	0	1	0	1	1	1	3	1
Murein sacculus and peptidoglycan	27	1	1	2	1	0	1	0	1	0	1	3	1
Conserved membrane proteins	17	0	1	0	1	0	1	0	1	0	1	2	1
Carbohydrates organic acids and alcohols	19	1	1	5	0.21	3	1	4	0.63	0	1	10	0.066
Cell division	19	1	1	1	1	0	1	0	1	0	1	1	1
Protein and peptide secretion	14	0	1	0	1	0	1	0	1	0	1	1	1
PE PGRS subfamily	17	1	1	0	1	2	1	0	1	1	1	3	1
Antibiotic production and resistance	12	1	1	0	1	1	1	1	1	1	1	3	1
Cytochrome P450 enzymes	19	3	1	2	1	1	1	2	1	2	1	6	1
